# Genetic associations at regulatory phenotypes improve fine-mapping of causal variants for twelve immune-mediated diseases

**DOI:** 10.1101/2020.01.15.907436

**Authors:** Kousik Kundu, Alice L. Mann, Manuel Tardaguila, Stephen Watt, Hannes Ponstingl, Louella Vasquez, Nicholas W. Morrell, Oliver Stegle, Tomi Pastinen, Stephen J. Sawcer, Carl A. Anderson, Klaudia Walter, Nicole Soranzo

**Author notes:** Address for correspondence: Prof. Nicole Soranzo, Human Genetics, Wellcome Sanger Institute, Genome Campus, Hinxton, CB10 1HH.

## Abstract

The identification of causal genetic variants for common diseases improves understanding of disease biology. Here we use data from the BLUEPRINT project to identify regulatory quantitative trait loci (QTL) for three primary human immune cell types and use these to fine-map putative causal variants for twelve immune-mediated diseases. We identify 340 unique, non major histocompatibility complex (MHC) disease loci that colocalise with high (>98%) posterior probability with regulatory QTLs, and apply Bayesian frameworks to fine-map associations at each locus. We show that fine-mapping applied to regulatory QTLs yields smaller credible set sizes and higher posterior probabilities for candidate causal variants compared to disease summary statistics. We also describe a systematic under-representation of insertion/deletion (INDEL) polymorphisms in credible sets derived from publicly available disease meta-analysis when compared to QTLs based on genome-sequencing data. Overall, our findings suggest that fine-mapping applied to disease-colocalising regulatory QTLs can enhance the discovery of putative causal disease variants and provide insights into the underlying causal genes and molecular mechanisms.
