## Supplementary Table 1 for "Genetic associations at regulatory phenotypes improve fine-mapping of causal variants for twelve immune-mediated diseases"

### Sheet: Sheet1
Supplementary Table 1. Metrics for BLUEPRINT phase 1 and phase 2 dataset.
	Blueprint phase1		Blueprint phase2
	Known	Novel	Known	Novel
Number of samples	197	197	197	197
Number of records	7004979	3545	9224717	4099
Number of SNPs	6914839	4	8318949	1435
Number of INDELs	90140	3541	905768	2664
Number of others	0	0	0	0
Number of multi-allelic sites	1	1990	0	0
Number of multi-allelic SNP sites	0	0	0	0
Number of singleton SNPs	0	0	0	0
Number of singleton INDELs	0	100	0	0
dbSNP_149 was used to annotate the Known and Novel variants
source = dbSNP
dbSNP_BUILD_ID = 149
reference = GRCh37.p13
Website = ftp://ftp.ncbi.nih.gov/snp/
