## Supplementary Table 2 for "Genetic associations at regulatory phenotypes improve fine-mapping of causal variants for twelve immune-mediated diseases"

### Sheet: IMD data details
Supplementary Table 2. Details about publicly available summary statistics for immune-mediated diseases.
Data	Disease	Disease short name	Year	PMID	Study	No. of cases	No. of samples	Total sample	Polulation	Data download source	Source link
Ankylosing_spondylitis_IGAS-Cortes_2013_NatGen_Immunochip	Ankylosing spondylitis	AS	2013	23749187	Immunochip	10619	15145	25764	European + East Asian + Latin American	ImmunoBase	https://www.immunobase.org/downloads/protected_data/iChip_Data/
IBD_GWAS_CD	Crohn's disease	CD	2017	NA	GWAS	4264	9484	13748	European	From colaborator	From colaborator
Inflammatory_bowel_disease_CD_DeLange_2017_NatGen_GWAS_meta	Crohn's disease	CD	2017	28067908	GWAS	12194	28072	40266	European	GWAS catalog	ftp://ftp.ebi.ac.uk/pub/databases/gwas/summary_statistics/deLangeKM_28067908_GCST004132/
Inflammatory_bowel_disease_CD_Liu_2015_NatGen_GWAS	Crohn's disease	CD	2015	26192919	GWAS	22575	46693	69268	European + Non European	IBD_genetics	https://www.ibdgenetics.org/downloads.html
Inflammatory_bowel_disease_CD_Liu_2015_NatGen_GWAS_Immunochip	Crohn's disease	CD	2015	26192919	Immunochip	22575	46693	69268	European + Non European	IBD_genetics	https://www.ibdgenetics.org/downloads.html
Celiac_disease_Dubois_2010_NatGen_GWAS	Celiac disease	CEL	2010	20190752	GWAS	4533	10750	15283	European	ImmunoBase	https://www.immunobase.org/downloads/protected_data/GWAS_Data/
Celiac_disease_Trynka_2011_NatGen_Immunochip	Celiac disease	CEL	2011	22057235	Immunochip	12041	12228	24269	European	ImmunoBase	https://www.immunobase.org/downloads/protected_data/iChip_Data/
IBD_GWAS_IBD	Inflammatory bowel disease	IBD	2017	NA	GWAS	8860	9484	18344	European	From colaborator	From colaborator
Inflammatory_bowel_disease_DeLange_2017_NatGen_GWAS_meta	Inflammatory bowel disease	IBD	2017	28067908	GWAS	25042	34915	59957	European	GWAS catalog	ftp://ftp.ebi.ac.uk/pub/databases/gwas/summary_statistics/deLangeKM_28067908_GCST004131/
Inflammatory_bowel_disease_Liu_2015_NatGen_GWAS	Inflammatory bowel disease	IBD	2015	26192919	GWAS	42950	53536	96486	European + Non European	IBD_genetics	https://www.ibdgenetics.org/downloads.html
Inflammatory_bowel_disease_Liu_2015_NatGen_GWAS_Immunochip	Inflammatory bowel disease	IBD	2015	26192919	Immunochip	42950	53536	96486	European + Non European	IBD_genetics	https://www.ibdgenetics.org/downloads.html
Juvenile_idiopathic_arthritis_Hinks_2013_NatGen_Immunochip	Juvenile idiopathic arthritis	JIA	2013	23603761	Immunochip	2816	13056	15872	European	ImmunoBase	https://www.immunobase.org/downloads/protected_data/iChip_Data/
Multiple_sclerosis_IMSGC-Beecham_2013_NatGen_Immunochip	Multiple sclerosis	MS	2013	24076602	Immunochip	14498	24091	38589	European	ImmunoBase	https://www.immunobase.org/downloads/protected_data/iChip_Data/
Multiple_sclerosis_IMSGC-Patsopoulos_2017_BioRxiv_GWAS_meta	Multiple sclerosis	MS	2018	31604244	GWAS	47351	68284	115635	European	From colaborator	From colaborator
Multiple_sclerosis_IMSGC-Sawcer_2011_Nature_GWAS	Multiple sclerosis	MS	2011	21833088	GWAS	9772	17376	27148	European	ImmunoBase	https://www.immunobase.org/downloads/protected_data/GWAS_Data/
Narcolepsy_Faraco_2013_PLoSGen_Immunochip	Narcolepsy	NAR	2013	23459209	Immunochip	1886	10421	12307	European	ImmunoBase	https://www.immunobase.org/downloads/protected_data/iChip_Data/
Primary_biliary_cirrhosis_Cordell_2015_NatComm_GWAS_meta	Primary biliary cirrhosis	PBC	2015	26394269	GWAS	2764	10475	13239	European	ImmunoBase	https://www.immunobase.org/downloads/protected_data/GWAS_Data/
Primary_biliary_cirrhosis_Liu_2012_NatGen_Immunochip	Primary biliary cirrhosis	PBC	2012	22961000	Immunochip	2861	8514	11375	European	ImmunoBase	https://www.immunobase.org/downloads/protected_data/iChip_Data/
Psoriasis_Tsoi_2012_NatGen_Immunochip	Psoriasis	PSO	2012	23143594	Immunochip	10588	22806	33394	European	ImmunoBase	https://www.immunobase.org/downloads/protected_data/iChip_Data/
Rheumatoid_Arthritis_Eyre_2012_NatGen_Immunochip	Rheumatoid arthritis	RA	2012	23143596	Immunochip	11475	15870	27345	European	ImmunoBase	https://www.immunobase.org/downloads/protected_data/iChip_Data/
Rheumatoid_Arthritis_Okada_2014_Nature_GWAS_meta	Rheumatoid arthritis	RA	2014	24390342	GWAS	29880	73758	103638	European + Asian	ImmunoBase	https://www.immunobase.org/downloads/protected_data/GWAS_Data/
Rheumatoid_Arthritis_Stahl_2010_Nature_GWAS	Rheumatoid arthritis	RA	2010	20453842	GWAS	5539	20169	25708	European	ImmunoBase	https://www.immunobase.org/downloads/protected_data/GWAS_Data/
Systemic_lupus_erythematosus_Bentham_2015_NatGen_GWAS	Systemic lupus erythematosus	SLE	2015	26502338	GWAS	7219	15991	23210	European	ImmunoBase	https://www.immunobase.org/downloads/protected_data/GWAS_Data/
Type_1_diabetes_Onengut-Gumuscu_2015_NatGen_Immunochip_Case_control	Type_1 diabetes	T1A	2015	25751624	Immunochip	6683	12173	18856	European	ImmunoBase	https://www.immunobase.org/downloads/protected_data/iChip_Data/
Type_1_diabetes_Onengut-Gumuscu_2015_NatGen_Immunochip_meta	Type_1 diabetes	T1A	2015	25751624	Immunochip	6683	12173	18,856 + 2,601 T1DGC sibling pairs + 69 T1DGC trio families	European	ImmunoBase	https://www.immunobase.org/downloads/protected_data/iChip_Data/
IBD_GWAS_UC	Ulcerative colitis	UC	2017	NA	GWAS	4072	9484	13556	European	From colaborator	From colaborator
Inflammatory_bowel_disease_UC_DeLange_2017_NatGen_GWAS_meta	Ulcerative cholitis	UC	2017	28067908	GWAS	12366	33609	45975	European	GWAS catalog	ftp://ftp.ebi.ac.uk/pub/databases/gwas/summary_statistics/deLangeKM_28067908_GCST004133/
Inflammatory_bowel_disease_UC_Liu_2015_NatGen_GWAS	Ulcerative colitis	UC	2015	26192919	GWAS	20417	52230	72647	European + Non European	IBD_genetics	https://www.ibdgenetics.org/downloads.html
Inflammatory_bowel_disease_UC_Liu_2015_NatGen_GWAS_Immunochip	Ulcerative colitis	UC	2015	26192919	Immunochip	20417	52230	72647	European + Non European	IBD_genetics	https://www.ibdgenetics.org/downloads.html
Ulcerative_cholitis_Anderson_2011_NatGen_GWAS	Ulcerative colitis	UC	2011	21297633	GWAS	6687	19718	26405	European	ImmunoBase	https://www.immunobase.org/downloads/protected_data/GWAS_Data/
Ulcerative_cholitis_Julia_2014_HumMolGenet_GWAS_meta	Ulcerative cholitis	UC	2014	23128233	GWAS	825	1525	2350	European	ImmunoBase	https://www.immunobase.org/downloads/protected_data/iChip_Data/
