## Supplementary Table 3 for "Genetic associations at regulatory phenotypes improve fine-mapping of causal variants for twelve immune-mediated diseases"

### Sheet: Colocalisation loci summary
Supplementary Table 3. Colocalisation loci summary.
Disease Data	Disease	Disease short name	PMID	Reported loci (Source: GWAS catalog, ImmunoBase, and released summary statistics)	Number of loci present in available summary statistics (No. of loci ≤ 5x10-8)	Overlapping loci	Our unified loci (Based on Pickrell LD block) TESTED for colocalisation	Our unified colocalised loci (PP ≥ 0.98, QTL gFDR ≤ 5%, GWAS P-value ≤ 5x10-8, Non HLA)
Ankylosing_spondylitis_IGAS-Cortes_2013_NatGen_Immunochip	Ankylosing spondylitis	AS	23749187	27	27(24)	18	17	14
IBD_GWAS_CD	Crohn's disease	CD	NA	134	134(13)	85	83	6
Inflammatory_bowel_disease_CD_DeLange_2017_NatGen_GWAS_meta	Crohn's disease	CD	28067908	134	128(67)	85	80	35
Inflammatory_bowel_disease_CD_Liu_2015_NatGen_GWAS	Crohn's disease	CD	26192919	161	161(44)	110	98	28
Inflammatory_bowel_disease_CD_Liu_2015_NatGen_GWAS_Immunochip	Crohn's disease	CD	26192919	161	161(137)	112	99	63
Celiac_disease_Dubois_2010_NatGen_GWAS	Celiac disease	CEL	20190752	39	39(13)	24	24	4
Celiac_disease_Trynka_2011_NatGen_Immunochip	Celiac disease	CEL	22057235	55	55(40)	29	25	15
IBD_GWAS_IBD	Inflammatory bowel disease	IBD	NA	180	180(20)	104	99	10
Inflammatory_bowel_disease_DeLange_2017_NatGen_GWAS_meta	Inflammatory bowel disease	IBD	28067908	180	176(89)	104	97	40
Inflammatory_bowel_disease_Liu_2015_NatGen_GWAS	Inflammatory bowel disease	IBD	26192919	200	200(65)	131	112	29
Inflammatory_bowel_disease_Liu_2015_NatGen_GWAS_Immunochip	Inflammatory bowel disease	IBD	26192919	197	197(161)	131	111	70
Juvenile_idiopathic_arthritis_Hinks_2013_NatGen_Immunochip	Juvenile idiopathic arthritis	JIA	23603761	27	27(2)	14	14	0
Multiple_sclerosis_IMSGC-Beecham_2013_NatGen_Immunochip	Multiple sclerosis	MS	24076602	97	97(49)	63	60	23
Multiple_sclerosis_IMSGC-Patsopoulos_2017_BioRxiv_GWAS_meta	Multiple sclerosis	MS	31604244	201	201(85)	110	97	39
Multiple_sclerosis_IMSGC-Sawcer_2011_Nature_GWAS	Multiple sclerosis	MS	21833088	102	102(23)	59	55	13
Narcolepsy_Faraco_2013_PLoSGen_Immunochip	Narcolepsy	NAR	23459209	3	3(3)	2	2	2
Primary_biliary_cirrhosis_Cordell_2015_NatComm_GWAS_meta	Primary biliary cirrhosis	PBC	26394269	31	31(22)	23	23	14
Primary_biliary_cirrhosis_Liu_2012_NatGen_Immunochip	Primary biliary cirrhosis	PBC	22961000	25	25(24)	16	13	12
Psoriasis_Tsoi_2012_NatGen_Immunochip	Psoriasis	PSO	23143594	36	36(11)	22	21	3
Rheumatoid_Arthritis_Eyre_2012_NatGen_Immunochip	Rheumatoid arthritis	RA	23143596	46	46(12)	28	28	2
Rheumatoid_Arthritis_Okada_2014_Nature_GWAS_meta	Rheumatoid arthritis	RA	24390342	100	100(44)	53	51	20
Rheumatoid_Arthritis_Stahl_2010_Nature_GWAS	Rheumatoid arthritis	RA	20453842	34	34(6)	19	18	1
Systemic_lupus_erythematosus_Bentham_2015_NatGen_GWAS	Systemic lupus erythematosus	SLE	26502338	93	93(53)	55	35	10
Type_1_diabetes_Onengut-Gumuscu_2015_NatGen_Immunochip_Case_control	Type_1 diabetes	T1A	25751624	53	53(30)	33	30	13
Type_1_diabetes_Onengut-Gumuscu_2015_NatGen_Immunochip_meta	Type_1 diabetes	T1A	25751624	53	53(42)	33	30	21
IBD_GWAS_UC	Ulcerative colitis	UC	NA	91	91(11)	49	49	1
Inflammatory_bowel_disease_UC_DeLange_2017_NatGen_GWAS_meta	Ulcerative cholitis	UC	28067908	91	89(47)	49	49	16
Inflammatory_bowel_disease_UC_Liu_2015_NatGen_GWAS	Ulcerative colitis	UC	26192919	129	129(33)	78	73	10
Inflammatory_bowel_disease_UC_Liu_2015_NatGen_GWAS_Immunochip	Ulcerative colitis	UC	26192919	128	128(84)	79	74	31
Ulcerative_cholitis_Anderson_2011_NatGen_GWAS	Ulcerative colitis	UC	21297633	47	47(33)	29	29	13
Ulcerative_cholitis_Julia_2014_HumMolGenet_GWAS_meta	Ulcerative cholitis	UC	23128233	8	8(0)	2	2	0
