## Supplementary Table 5 for "Genetic associations at regulatory phenotypes improve fine-mapping of causal variants for twelve immune-mediated diseases"

### Sheet: GTEx-BP overlapping
Supplementary Table 5. Overlapping details between the colocalised BLUEPRINT eQTLs and GTEx (v7) eQTLs.
eQTL Gene	Disease	BP cell type	Disease_LOC_ID (Pickrell)	BP specific	Cell/tissue type [variant]
FAM213B	CEL,MS,RA	T-cell	LOC_2	No	Cells_Transformed_fibroblasts[1:2501222_G_T],Lung[1:2539006_T_C],T-cell[1:2539532_A_G]
MMEL1	CEL,MS,RA	Monocyte	LOC_2	No	Adipose_Visceral_Omentum[1:2622489_A_G],Artery_Tibial[1:2539400_T_C],Brain_Caudate_basal_ganglia[1:2542653_A_G],Brain_Nucleus_accumbens_basal_ganglia[1:2524457_T_C],Colon_Transverse[1:2551053_T_C],Liver[1:2541269_A_G],Lung[1:2524943_G_A],Monocyte[1:2626261_A_G],Neutrophil[1:2539946_CAT_C],Small_Intestine_Terminal_Ileum[1:2539006_T_C],Spleen[1:2542653_A_G],T-cell[1:2530341_A_AG],Thyroid[1:2721149_…
MMEL1	CEL,MS,RA	Neutrophil	LOC_2	No	Adipose_Visceral_Omentum[1:2622489_A_G],Artery_Tibial[1:2539400_T_C],Brain_Caudate_basal_ganglia[1:2542653_A_G],Brain_Nucleus_accumbens_basal_ganglia[1:2524457_T_C],Colon_Transverse[1:2551053_T_C],Liver[1:2541269_A_G],Lung[1:2524943_G_A],Monocyte[1:2626261_A_G],Neutrophil[1:2539946_CAT_C],Small_Intestine_Terminal_Ileum[1:2539006_T_C],Spleen[1:2542653_A_G],T-cell[1:2530341_A_AG],Thyroid[1:2721149_…
MMEL1	CEL,MS,RA	T-cell	LOC_2	No	Adipose_Visceral_Omentum[1:2622489_A_G],Artery_Tibial[1:2539400_T_C],Brain_Caudate_basal_ganglia[1:2542653_A_G],Brain_Nucleus_accumbens_basal_ganglia[1:2524457_T_C],Colon_Transverse[1:2551053_T_C],Liver[1:2541269_A_G],Lung[1:2524943_G_A],Monocyte[1:2626261_A_G],Neutrophil[1:2539946_CAT_C],Small_Intestine_Terminal_Ileum[1:2539006_T_C],Spleen[1:2542653_A_G],T-cell[1:2530341_A_AG],Thyroid[1:2721149_…
RP3-395M20.8	UC	T-cell	LOC_2	No	Cells_Transformed_fibroblasts[1:2512650_T_C],Pancreas[1:2511973_A_AAAT],Skin_Sun_Exposed_Lower_leg[1:2512650_T_C],T-cell[1:2470671_G_GCC]
RP3-395M20.9	UC	Neutrophil	LOC_2	No	Brain_Cerebellar_Hemisphere[1:2483270_T_C],Brain_Cerebellum[1:2500893_G_A],Nerve_Tibial[1:2507938_A_G],Neutrophil[1:2484449_T_C],Ovary[1:2500893_G_A]
TNFRSF14	UC	Neutrophil	LOC_2	Yes	Neutrophil[1:2487663_C_A]
TTC34	CEL,MS,RA	T-cell	LOC_2	No	Skin_Sun_Exposed_Lower_leg[1:2555640_T_A],T-cell[1:2561259_GCCC_G],Testis[1:2622489_A_G],Thyroid[1:2709164_C_A]
PARK7	CD,IBD,UC	T-cell	LOC_6	No	Esophagus_Mucosa[1:8021973_G_T],Esophagus_Muscularis[1:8021973_G_T],Heart_Atrial_Appendage[1:8021740_G_A],Heart_Left_Ventricle[1:8021910_GGTGCTGGACGGTGTCCCT_G],Lung[1:8022197_G_T],Spleen[1:8021910_GGTGCTGGACGGTGTCCCT_G],T-cell[1:8147412_T_C]
PADI4	RA	Neutrophil	LOC_12	No	Adipose_Subcutaneous[1:17651637_A_G],Adipose_Visceral_Omentum[1:17643054_G_A],Brain_Amygdala[1:17660890_C_A],Brain_Anterior_cingulate_cortex_BA24[1:17674537_C_A],Esophagus_Mucosa[1:17652294_C_G],Heart_Atrial_Appendage[1:17643054_G_A],Heart_Left_Ventricle[1:17651637_A_G],Lung[1:17644463_G_T],Muscle_Skeletal[1:17644463_G_T],Neutrophil[1:17651637_A_G],Spleen[1:17643054_G_A],Thyroid[1:17651637_A_G]
RGS1	CEL,MS	Monocyte	LOC_98	No	Brain_Caudate_basal_ganglia[1:192523557_G_T],Esophagus_Gastroesophageal_Junction[1:192541472_C_G],Esophagus_Muscularis[1:192530548_A_G],Monocyte[1:192541021_G_A],Neutrophil[1:192541021_G_A]
RGS1	CEL,MS	Neutrophil	LOC_98	No	Brain_Caudate_basal_ganglia[1:192523557_G_T],Esophagus_Gastroesophageal_Junction[1:192541472_C_G],Esophagus_Muscularis[1:192530548_A_G],Monocyte[1:192541021_G_A],Neutrophil[1:192541021_G_A]
DENND1B	CD	Monocyte	LOC_101	No	Adipose_Subcutaneous[1:197599030_T_C],Artery_Tibial[1:197470146_G_A],Monocyte[1:197517086_T_A],Nerve_Tibial[1:197671115_C_T]
TRAF3IP3	IBD	T-cell	LOC_108	Yes	T-cell[1:209977226_A_AAC]
ADCY3	CD,IBD	Monocyte	LOC_148	Yes	Monocyte[2:25096692_A_T],T-cell[2:25141538_A_G]
ADCY3	IBD	T-cell	LOC_148	Yes	Monocyte[2:25096692_A_T],T-cell[2:25141538_A_G]
REL	RA	Monocyte	LOC_173	Yes	Monocyte[2:61106058_T_C]
RP11-373L24.1	RA	Monocyte	LOC_173	Yes	Monocyte[2:61090226_T_C]
IL18R1	IBD	Monocyte	LOC_193	Yes	Monocyte[2:102960485_A_G]
MERTK	MS	Monocyte	LOC_199	Yes	Monocyte[2:112678350_C_A]
AC009961.5	IBD	Neutrophil	LOC_229	Yes	Neutrophil[2:160760338_G_A]
LY75	IBD	T-cell	LOC_229	No	Adipose_Subcutaneous[2:160745785_G_T],Adipose_Visceral_Omentum[2:160760972_C_T],Artery_Aorta[2:160745785_G_T],Artery_Coronary[2:160760972_C_T],Artery_Tibial[2:160761808_T_C],Brain_Amygdala[2:160760338_G_A],Brain_Caudate_basal_ganglia[2:160776866_C_T],Brain_Cortex[2:160776866_C_T],Brain_Hippocampus[2:160760338_G_A],Brain_Hypothalamus[2:160762687_G_A],Brain_Putamen_basal_ganglia[2:160745785_G_T],Br…
ITGA4	CD,IBD	Monocyte	LOC_243	No	Adrenal_Gland[2:182319301_C_T],Monocyte[2:182323766_G_A],Neutrophil[2:182312809_T_A]
ITGA4	CD,IBD	Neutrophil	LOC_243	No	Adrenal_Gland[2:182319301_C_T],Monocyte[2:182323766_G_A],Neutrophil[2:182312809_T_A]
ARPC2	UC	Neutrophil	LOC_262	Yes	Neutrophil[2:218969536_TGTG_T]
CXCR1	UC	Monocyte	LOC_262	Yes	Monocyte[2:218994440_C_CA]
GPBAR1	CD,IBD,UC	Monocyte	LOC_262	No	Artery_Tibial[2:219160749_T_C],Heart_Atrial_Appendage[2:219124921_T_A],Monocyte[2:219121663_G_A],Nerve_Tibial[2:219124921_T_A],Pituitary[2:219168432_G_A],Testis[2:219149740_G_A],Thyroid[2:219125809_C_T]
RP11-378A13.1	CD,IBD,UC	Monocyte	LOC_262	No	Adipose_Subcutaneous[2:219121528_A_G],Adipose_Visceral_Omentum[2:219120588_A_G],Adrenal_Gland[2:219120255_C_T],Artery_Aorta[2:219122090_G_A],Artery_Coronary[2:219168432_G_A],Artery_Tibial[2:219121528_A_G],Brain_Amygdala[2:219120255_C_T],Brain_Anterior_cingulate_cortex_BA24[2:219120255_C_T],Brain_Caudate_basal_ganglia[2:219122090_G_A],Brain_Cerebellar_Hemisphere[2:219120255_C_T],Brain_Cerebellum[2…
RP11-378A13.1	CD,IBD,UC	Neutrophil	LOC_262	No	Adipose_Subcutaneous[2:219121528_A_G],Adipose_Visceral_Omentum[2:219120588_A_G],Adrenal_Gland[2:219120255_C_T],Artery_Aorta[2:219122090_G_A],Artery_Coronary[2:219168432_G_A],Artery_Tibial[2:219121528_A_G],Brain_Amygdala[2:219120255_C_T],Brain_Anterior_cingulate_cortex_BA24[2:219120255_C_T],Brain_Caudate_basal_ganglia[2:219122090_G_A],Brain_Cerebellar_Hemisphere[2:219120255_C_T],Brain_Cerebellum[2…
RP11-378A13.1	CD,IBD,UC	T-cell	LOC_262	No	Adipose_Subcutaneous[2:219121528_A_G],Adipose_Visceral_Omentum[2:219120588_A_G],Adrenal_Gland[2:219120255_C_T],Artery_Aorta[2:219122090_G_A],Artery_Coronary[2:219168432_G_A],Artery_Tibial[2:219121528_A_G],Brain_Amygdala[2:219120255_C_T],Brain_Anterior_cingulate_cortex_BA24[2:219120255_C_T],Brain_Caudate_basal_ganglia[2:219122090_G_A],Brain_Cerebellar_Hemisphere[2:219120255_C_T],Brain_Cerebellum[2…
TMBIM1	CD,IBD,UC	T-cell	LOC_262	Yes	T-cell[2:219121663_G_A]
ATG16L1	CD,IBD	T-cell	LOC_270	No	Adipose_Subcutaneous[2:234163683_G_C],Esophagus_Mucosa[2:234151615_C_A],Pituitary[2:234163683_G_C],Skin_Not_Sun_Exposed_Suprapubic[2:234162153_A_G],Stomach[2:234154651_G_A],T-cell[2:234154014_A_AG],Testis[2:234160669_C_G],Thyroid[2:234157688_C_T]
SATB1-AS1	CD,IBD	Neutrophil	LOC_290	Yes	Neutrophil[3:18730252_C_T]
SFMBT1	CD	Monocyte	LOC_313	Yes	Monocyte[3:53109352_A_G],Neutrophil[3:53106047_T_C]
SFMBT1	CD	Neutrophil	LOC_313	Yes	Monocyte[3:53109352_A_G],Neutrophil[3:53106047_T_C]
EAF2	MS	Monocyte	LOC_352	Yes	Monocyte[3:121685959_A_AT]
GOLGB1	MS	Monocyte	LOC_352	No	Adipose_Subcutaneous[3:121390618_A_C],Esophagus_Mucosa[3:121524575_G_A],Monocyte[3:121573850_T_C],Nerve_Tibial[3:121403211_A_G]
IQCB1	MS	Monocyte	LOC_352	No	Artery_Aorta[3:121484660_G_T],Artery_Coronary[3:121517536_G_A],Artery_Tibial[3:121542898_T_C],Brain_Anterior_cingulate_cortex_BA24[3:121486680_C_T],Brain_Caudate_basal_ganglia[3:121534185_A_G],Brain_Cerebellum[3:121484660_G_T],Brain_Hippocampus[3:121543669_GA_G],Brain_Nucleus_accumbens_basal_ganglia[3:121546511_G_A],Brain_Putamen_basal_ganglia[3:121480375_A_G],Brain_Spinal_cord_cervical_c-1[3:121…
IQCB1	MS	Neutrophil	LOC_352	No	Artery_Aorta[3:121484660_G_T],Artery_Coronary[3:121517536_G_A],Artery_Tibial[3:121542898_T_C],Brain_Anterior_cingulate_cortex_BA24[3:121486680_C_T],Brain_Caudate_basal_ganglia[3:121534185_A_G],Brain_Cerebellum[3:121484660_G_T],Brain_Hippocampus[3:121543669_GA_G],Brain_Nucleus_accumbens_basal_ganglia[3:121546511_G_A],Brain_Putamen_basal_ganglia[3:121480375_A_G],Brain_Spinal_cord_cervical_c-1[3:121…
IQCB1	MS	T-cell	LOC_352	No	Artery_Aorta[3:121484660_G_T],Artery_Coronary[3:121517536_G_A],Artery_Tibial[3:121542898_T_C],Brain_Anterior_cingulate_cortex_BA24[3:121486680_C_T],Brain_Caudate_basal_ganglia[3:121534185_A_G],Brain_Cerebellum[3:121484660_G_T],Brain_Hippocampus[3:121543669_GA_G],Brain_Nucleus_accumbens_basal_ganglia[3:121546511_G_A],Brain_Putamen_basal_ganglia[3:121480375_A_G],Brain_Spinal_cord_cervical_c-1[3:121…
SLC15A2	MS	Neutrophil	LOC_352	Yes	Neutrophil[3:121539582_TA_T]
MANBA	PBC	T-cell	LOC_467	No	Skin_Not_Sun_Exposed_Suprapubic[4:103557664_A_G],Skin_Sun_Exposed_Lower_leg[4:103561709_G_A],T-cell[4:103557664_A_G]
NFKB1	UC	Neutrophil	LOC_467	No	Adrenal_Gland[4:103426339_T_C],Heart_Atrial_Appendage[4:103411034_A_T],Neutrophil[4:103417116_T_C],T-cell[4:103450083_A_G]
NFKB1	UC	T-cell	LOC_467	No	Adrenal_Gland[4:103426339_T_C],Heart_Atrial_Appendage[4:103411034_A_T],Neutrophil[4:103417116_T_C],T-cell[4:103450083_A_G]
ANKRD55	RA	T-cell	LOC_554	Yes	T-cell[5:55444683_G_A]
IL6ST	RA	T-cell	LOC_554	Yes	T-cell[5:55444683_G_A]
ERAP2	CD,IBD	Monocyte	LOC_578	No	Adipose_Subcutaneous[5:96252589_T_C],Adipose_Visceral_Omentum[5:96252589_T_C],Adrenal_Gland[5:96252589_T_C],Artery_Aorta[5:96252589_T_C],Artery_Coronary[5:96252589_T_C],Artery_Tibial[5:96252589_T_C],Brain_Amygdala[5:96252589_T_C],Brain_Anterior_cingulate_cortex_BA24[5:96252589_T_C],Brain_Caudate_basal_ganglia[5:96252589_T_C],Brain_Cerebellar_Hemisphere[5:96252432_G_A],Brain_Cerebellum[5:96252589_…
ERAP2	CD,IBD	Neutrophil	LOC_578	No	Adipose_Subcutaneous[5:96252589_T_C],Adipose_Visceral_Omentum[5:96252589_T_C],Adrenal_Gland[5:96252589_T_C],Artery_Aorta[5:96252589_T_C],Artery_Coronary[5:96252589_T_C],Artery_Tibial[5:96252589_T_C],Brain_Amygdala[5:96252589_T_C],Brain_Anterior_cingulate_cortex_BA24[5:96252589_T_C],Brain_Caudate_basal_ganglia[5:96252589_T_C],Brain_Cerebellar_Hemisphere[5:96252432_G_A],Brain_Cerebellum[5:96252589_…
ERAP2	CD,IBD	T-cell	LOC_578	No	Adipose_Subcutaneous[5:96252589_T_C],Adipose_Visceral_Omentum[5:96252589_T_C],Adrenal_Gland[5:96252589_T_C],Artery_Aorta[5:96252589_T_C],Artery_Coronary[5:96252589_T_C],Artery_Tibial[5:96252589_T_C],Brain_Amygdala[5:96252589_T_C],Brain_Anterior_cingulate_cortex_BA24[5:96252589_T_C],Brain_Caudate_basal_ganglia[5:96252589_T_C],Brain_Cerebellar_Hemisphere[5:96252432_G_A],Brain_Cerebellum[5:96252589_…
LNPEP	CD,IBD	Monocyte	LOC_578	No	Artery_Tibial[5:96272095_G_GCGC],Esophagus_Muscularis[5:96278948_T_G],Monocyte[5:96278948_T_G],Testis[5:96338505_C_G]
P4HA2	CD,IBD	Monocyte	LOC_600	Yes	Monocyte[5:131630852_A_C],Neutrophil[5:131676320_C_T]
P4HA2	CD,IBD	Neutrophil	LOC_600	Yes	Monocyte[5:131630852_A_C],Neutrophil[5:131676320_C_T]
SLC22A5	IBD	Neutrophil	LOC_600	Yes	Neutrophil[5:131717050_G_A],T-cell[5:131705458_C_G]
SLC22A5	IBD	T-cell	LOC_600	Yes	Neutrophil[5:131717050_G_A],T-cell[5:131705458_C_G]
NDFIP1	CD,IBD	Neutrophil	LOC_605	Yes	Neutrophil[5:141518940_A_AAGG]
C5orf47	CD,IBD	Neutrophil	LOC_625	No	Heart_Left_Ventricle[5:173358337_C_T],Neutrophil[5:173337853_T_G]
HMP19	CD,IBD	Neutrophil	LOC_625	No	Heart_Left_Ventricle[5:173373948_A_G],Neutrophil[5:173294176_A_G]
TCTE1	RA	T-cell	LOC_665	No	Brain_Cerebellar_Hemisphere[6:44264037_C_A],Brain_Frontal_Cortex_BA9[6:44275195_G_T],Cells_Transformed_fibroblasts[6:44275517_G_T],T-cell[6:44251826_G_A]
BACH2	MS,T1D	T-cell	LOC_692	Yes	T-cell[6:90976768_G_A]
RN7SKP110	MS,T1D	T-cell	LOC_692	Yes	T-cell[6:90976768_G_A]
AHI1	MS	Monocyte	LOC_720	No	Cells_EBV-transformed_lymphocytes[6:135816320_T_TA],Cells_Transformed_fibroblasts[6:135818897_C_A],Esophagus_Mucosa[6:135798845_C_T],Monocyte[6:135818897_C_A],Neutrophil[6:135818897_C_A],Skin_Not_Sun_Exposed_Suprapubic[6:135818897_C_A],T-cell[6:135827673_A_G],Testis[6:135798845_C_T]
AHI1	MS	Neutrophil	LOC_720	No	Cells_EBV-transformed_lymphocytes[6:135816320_T_TA],Cells_Transformed_fibroblasts[6:135818897_C_A],Esophagus_Mucosa[6:135798845_C_T],Monocyte[6:135818897_C_A],Neutrophil[6:135818897_C_A],Skin_Not_Sun_Exposed_Suprapubic[6:135818897_C_A],T-cell[6:135827673_A_G],Testis[6:135798845_C_T]
AHI1	MS	T-cell	LOC_720	No	Cells_EBV-transformed_lymphocytes[6:135816320_T_TA],Cells_Transformed_fibroblasts[6:135818897_C_A],Esophagus_Mucosa[6:135798845_C_T],Monocyte[6:135818897_C_A],Neutrophil[6:135818897_C_A],Skin_Not_Sun_Exposed_Suprapubic[6:135818897_C_A],T-cell[6:135827673_A_G],Testis[6:135798845_C_T]
CCR6	RA	Monocyte	LOC_740	Yes	Monocyte[6:167526096_T_C]
ENSG00000197146	CD,IBD	Neutrophil	LOC_740	No	Brain_Cerebellar_Hemisphere[6:167394177_T_C],Cells_Transformed_fibroblasts[6:167389496_A_T],Colon_Transverse[6:167403918_T_G],Lung[6:167396119_A_G],Neutrophil[6:167376693_T_A],Skin_Sun_Exposed_Lower_leg[6:167386592_C_T],T-cell[6:167368534_C_CCTT]
ENSG00000197146	CD,IBD	T-cell	LOC_740	No	Brain_Cerebellar_Hemisphere[6:167394177_T_C],Cells_Transformed_fibroblasts[6:167389496_A_T],Colon_Transverse[6:167403918_T_G],Lung[6:167396119_A_G],Neutrophil[6:167376693_T_A],Skin_Sun_Exposed_Lower_leg[6:167386592_C_T],T-cell[6:167368534_C_CCTT]
MIR3939	CD,IBD	Neutrophil	LOC_740	Yes	Neutrophil[6:167403895_AGTT_A],T-cell[6:167410766_AT_A]
MIR3939	CD,IBD	T-cell	LOC_740	Yes	Neutrophil[6:167403895_AGTT_A],T-cell[6:167410766_AT_A]
RNASET2	CD,IBD	Neutrophil	LOC_740	No	Adipose_Subcutaneous[6:167410707_T_TGAG],Brain_Cerebellar_Hemisphere[6:167394177_T_C],Brain_Nucleus_accumbens_basal_ganglia[6:167408045_GA_G],Cells_Transformed_fibroblasts[6:167389496_A_T],Lung[6:167376466_G_C],Muscle_Skeletal[6:167378619_A_G],Nerve_Tibial[6:167388169_A_G],Neutrophil[6:167370686_GCCTGGCCCTCACCCAGC_G],Pancreas[6:167386592_C_T],Skin_Not_Sun_Exposed_Suprapubic[6:167386592_C_T],Skin_…
RNASET2	CD,IBD	T-cell	LOC_740	No	Adipose_Subcutaneous[6:167410707_T_TGAG],Brain_Cerebellar_Hemisphere[6:167394177_T_C],Brain_Nucleus_accumbens_basal_ganglia[6:167408045_GA_G],Cells_Transformed_fibroblasts[6:167389496_A_T],Lung[6:167376466_G_C],Muscle_Skeletal[6:167378619_A_G],Nerve_Tibial[6:167388169_A_G],Neutrophil[6:167370686_GCCTGGCCCTCACCCAGC_G],Pancreas[6:167386592_C_T],Skin_Not_Sun_Exposed_Suprapubic[6:167386592_C_T],Skin_…
RP1-167A14.2	CD,IBD	Neutrophil	LOC_740	Yes	Neutrophil[6:167403895_AGTT_A]
RP3-497J21.1	CD,IBD	Monocyte	LOC_740	Yes	Monocyte[6:167390242_A_G],Neutrophil[6:167398071_A_C]
RP3-497J21.1	CD,IBD	Neutrophil	LOC_740	Yes	Monocyte[6:167390242_A_G],Neutrophil[6:167398071_A_C]
RPS6KA2	CD,IBD	Monocyte	LOC_740	Yes	Monocyte[6:167376668_G_GT],Neutrophil[6:167368534_C_CCTT]
RPS6KA2	CD,IBD	Neutrophil	LOC_740	Yes	Monocyte[6:167376668_G_GT],Neutrophil[6:167368534_C_CCTT]
GNA12	IBD,UC	Monocyte	LOC_748	Yes	Monocyte[7:2883004_G_C]
JAZF1	MS	T-cell	LOC_766	No	Liver[7:28239466_A_G],T-cell[7:28156606_C_G]
SKAP2	CD	T-cell	LOC_766	No	Brain_Cerebellum[7:26847762_C_T],Brain_Cortex[7:26766851_T_C],T-cell[7:26853966_T_C]
ELMO1	CEL,MS	T-cell	LOC_770	Yes	T-cell[7:37382465_T_G]
IRF5	RA,UC	Neutrophil	LOC_821	No	Adipose_Subcutaneous[7:128580042_A_G],Adrenal_Gland[7:128577914_C_CGCGGG],Artery_Aorta[7:128575797_TCTTAGCTATTGCTC_T],Artery_Tibial[7:128577914_C_CGCGGG],Breast_Mammary_Tissue[7:128573967_G_A],Cells_Transformed_fibroblasts[7:128575797_TCTTAGCTATTGCTC_T],Colon_Sigmoid[7:128579666_G_A],Colon_Transverse[7:128575797_TCTTAGCTATTGCTC_T],Esophagus_Gastroesophageal_Junction[7:128575552_C_G],Esophagus_Mus…
CUL1	IBD	Neutrophil	LOC_835	Yes	Neutrophil[7:148411058_T_C]
KRBA1	MS	Neutrophil	LOC_835	Yes	Neutrophil[7:149340559_T_A]
ZNF746	MS	Monocyte	LOC_835	Yes	Monocyte[7:149319853_ATACCTCAAAAAATAGAGACAAAAGGAGAGT_A],Neutrophil[7:149319853_ATACCTCAAAAAATAGAGACAAAAGGAGAGT_A]
ZNF746	MS	Neutrophil	LOC_835	Yes	Monocyte[7:149319853_ATACCTCAAAAAATAGAGACAAAAGGAGAGT_A],Neutrophil[7:149319853_ATACCTCAAAAAATAGAGACAAAAGGAGAGT_A]
ZNF767P	MS	T-cell	LOC_835	No	Nerve_Tibial[7:149276904_C_G],T-cell[7:149224358_G_A]
BLK	SLE	T-cell	LOC_857	Yes	T-cell[8:11351912_C_T]
PKIA	MS	Monocyte	LOC_899	No	Monocyte[8:79564983_T_TG],Spleen[8:79592426_T_C]
ZC2HC1A	MS	Monocyte	LOC_899	Yes	Monocyte[8:79577726_A_C]
TNFSF15	IBD	Monocyte	LOC_995	Yes	Monocyte[9:117579457_G_A]
PHF19	RA	Monocyte	LOC_998	No	Esophagus_Gastroesophageal_Junction[9:123644713_TA_T],Esophagus_Muscularis[9:123648085_A_G],Monocyte[9:123651301_T_C]
CARD9	CD,IBD,UC	Monocyte	LOC_1009	No	Lung[9:139266405_G_A],Monocyte[9:139281847_T_C],Neutrophil[9:139263596_A_C]
CARD9	CD,IBD,UC	Neutrophil	LOC_1009	No	Lung[9:139266405_G_A],Monocyte[9:139281847_T_C],Neutrophil[9:139263596_A_C]
CISD1	CD,IBD	Monocyte	LOC_1048	Yes	Monocyte[10:59944924_C_T],Neutrophil[10:59938239_A_AAACTACCATAGTC],T-cell[10:60005571_G_T]
CISD1	CD,IBD	Neutrophil	LOC_1048	Yes	Monocyte[10:59944924_C_T],Neutrophil[10:59938239_A_AAACTACCATAGTC],T-cell[10:60005571_G_T]
CISD1	CD,IBD	T-cell	LOC_1048	Yes	Monocyte[10:59944924_C_T],Neutrophil[10:59938239_A_AAACTACCATAGTC],T-cell[10:60005571_G_T]
ENSG00000238970	CD,IBD	Neutrophil	LOC_1048	Yes	Neutrophil[10:60005735_C_T]
IPMK	CD,IBD	Neutrophil	LOC_1048	No	Esophagus_Mucosa[10:59985102_T_C],Neutrophil[10:60046226_A_G]
TPT1P10	CD,IBD	Neutrophil	LOC_1048	Yes	Neutrophil[10:60046226_A_G]
PLAU	CD	Neutrophil	LOC_1059	Yes	Neutrophil[10:75666339_C_G]
ENSG00000243628	IBD	Monocyte	LOC_1075	Yes	Monocyte[10:104222963_T_C],Neutrophil[10:104285594_A_T]
ENSG00000243628	IBD	Neutrophil	LOC_1075	Yes	Monocyte[10:104222963_T_C],Neutrophil[10:104285594_A_T]
MFSD13A	IBD	T-cell	LOC_1075	Yes	T-cell[10:104222963_T_C]
AP003774.1	PBC	Neutrophil	LOC_1131	No	Adipose_Subcutaneous[11:64087642_C_T],Adipose_Visceral_Omentum[11:64115137_C_T],Cells_EBV-transformed_lymphocytes[11:64107477_T_C],Lung[11:64110668_G_A],Nerve_Tibial[11:64110668_G_A],Neutrophil[11:64087642_C_T],Spleen[11:64107477_T_C],T-cell[11:64107477_T_C],Thyroid[11:64118267_G_A]
AP003774.1	PBC	T-cell	LOC_1131	No	Adipose_Subcutaneous[11:64087642_C_T],Adipose_Visceral_Omentum[11:64115137_C_T],Cells_EBV-transformed_lymphocytes[11:64107477_T_C],Lung[11:64110668_G_A],Nerve_Tibial[11:64110668_G_A],Neutrophil[11:64087642_C_T],Spleen[11:64107477_T_C],T-cell[11:64107477_T_C],Thyroid[11:64118267_G_A]
CCDC88B	PBC	Neutrophil	LOC_1131	Yes	Neutrophil[11:64107477_T_C],T-cell[11:64109118_T_G]
CCDC88B	PBC	T-cell	LOC_1131	Yes	Neutrophil[11:64107477_T_C],T-cell[11:64109118_T_G]
CTSW	CD	Monocyte	LOC_1131	No	Adipose_Subcutaneous[11:65645354_A_G],Adipose_Visceral_Omentum[11:65644027_T_C],Adrenal_Gland[11:65644027_T_C],Artery_Aorta[11:65645354_A_G],Artery_Coronary[11:65644027_T_C],Artery_Tibial[11:65645831_G_C],Brain_Hippocampus[11:65661656_T_C],Breast_Mammary_Tissue[11:65644027_T_C],Cells_EBV-transformed_lymphocytes[11:65661656_T_C],Cells_Transformed_fibroblasts[11:65649984_T_C],Colon_Sigmoid[11:65644…
CTSW	CD	T-cell	LOC_1131	No	Adipose_Subcutaneous[11:65645354_A_G],Adipose_Visceral_Omentum[11:65644027_T_C],Adrenal_Gland[11:65644027_T_C],Artery_Aorta[11:65645354_A_G],Artery_Coronary[11:65644027_T_C],Artery_Tibial[11:65645831_G_C],Brain_Hippocampus[11:65661656_T_C],Breast_Mammary_Tissue[11:65644027_T_C],Cells_EBV-transformed_lymphocytes[11:65661656_T_C],Cells_Transformed_fibroblasts[11:65649984_T_C],Colon_Sigmoid[11:65644…
FIBP	CD	Neutrophil	LOC_1131	No	Adipose_Subcutaneous[11:65646557_C_A],Brain_Anterior_cingulate_cortex_BA24[11:65646557_C_A],Brain_Cortex[11:65656282_G_A],Brain_Frontal_Cortex_BA9[11:65661656_T_C],Brain_Putamen_basal_ganglia[11:65661291_C_T],Cells_EBV-transformed_lymphocytes[11:65655259_G_GCC],Cells_Transformed_fibroblasts[11:65649984_T_C],Heart_Atrial_Appendage[11:65645354_A_G],Heart_Left_Ventricle[11:65644027_T_C],Muscle_Skele…
MUS81	CD	Neutrophil	LOC_1131	Yes	Neutrophil[11:65644027_T_C]
EMSY	CD,IBD,UC	Monocyte	LOC_1137	Yes	Monocyte[11:76298625_G_GT]
CLECL1	MS	Monocyte	LOC_1188	No	Adipose_Subcutaneous[12:9885961_A_G],Adipose_Visceral_Omentum[12:9885961_A_G],Adrenal_Gland[12:9877196_G_A],Artery_Aorta[12:9885999_G_A],Artery_Coronary[12:9877196_G_A],Artery_Tibial[12:9876877_C_G],Brain_Anterior_cingulate_cortex_BA24[12:9876350_C_T],Brain_Caudate_basal_ganglia[12:9885082_G_A],Brain_Hippocampus[12:9874899_G_A],Brain_Hypothalamus[12:9885082_G_A],Brain_Spinal_cord_cervical_c-1[12:…
RP11-75L1.1	MS	T-cell	LOC_1188	No	Spleen[12:9879426_G_A],T-cell[12:9833628_C_T]
RP11-75L1.2	MS	T-cell	LOC_1188	Yes	T-cell[12:9855958_T_G]
IKZF4	T1D	Neutrophil	LOC_1214	Yes	Neutrophil[12:56480648_G_A]
RAB5B	T1D	Neutrophil	LOC_1214	Yes	Neutrophil[12:56369506_A_G]
SH2B3	AS	Neutrophil	LOC_1246	Yes	Neutrophil[12:111862575_C_T]
CDK2AP1	MS	Monocyte	LOC_1254	No	Adipose_Subcutaneous[12:123745809_G_T],Adipose_Visceral_Omentum[12:123728702_G_A],Artery_Aorta[12:123767929_G_A],Artery_Tibial[12:123822711_G_A],Breast_Mammary_Tissue[12:123648139_G_GC],Cells_Transformed_fibroblasts[12:123745809_G_T],Colon_Sigmoid[12:123901143_T_C],Colon_Transverse[12:123745809_G_T],Esophagus_Gastroesophageal_Junction[12:123771015_G_A],Esophagus_Mucosa[12:123745809_G_T],Esophagus…
MPHOSPH9	MS	T-cell	LOC_1254	Yes	T-cell[12:123692416_GA_G]
ULK3	CEL	Monocyte	LOC_1414	No	Adipose_Subcutaneous[15:75106138_C_T],Adipose_Visceral_Omentum[15:75116184_C_G],Adrenal_Gland[15:75131661_A_G],Artery_Aorta[15:75128501_T_C],Artery_Tibial[15:75131661_A_G],Breast_Mammary_Tissue[15:75131661_A_G],Cells_EBV-transformed_lymphocytes[15:75136257_A_C],Cells_Transformed_fibroblasts[15:75135447_T_C],Esophagus_Gastroesophageal_Junction[15:75096443_T_C],Heart_Left_Ventricle[15:75145098_T_C]…
ULK3	CEL	T-cell	LOC_1414	No	Adipose_Subcutaneous[15:75106138_C_T],Adipose_Visceral_Omentum[15:75116184_C_G],Adrenal_Gland[15:75131661_A_G],Artery_Aorta[15:75128501_T_C],Artery_Tibial[15:75131661_A_G],Breast_Mammary_Tissue[15:75131661_A_G],Cells_EBV-transformed_lymphocytes[15:75136257_A_C],Cells_Transformed_fibroblasts[15:75135447_T_C],Esophagus_Gastroesophageal_Junction[15:75096443_T_C],Heart_Left_Ventricle[15:75145098_T_C]…
CTSH	NAR,T1D	Monocyte	LOC_1416	No	Adrenal_Gland[15:79237293_C_T],Artery_Aorta[15:79234470_T_C],Artery_Coronary[15:79237293_C_T],Artery_Tibial[15:79237293_C_T],Colon_Transverse[15:79237293_C_T],Heart_Atrial_Appendage[15:79237293_C_T],Heart_Left_Ventricle[15:79234470_T_C],Lung[15:79237293_C_T],Minor_Salivary_Gland[15:79237293_C_T],Monocyte[15:79237293_C_T],Pancreas[15:79237293_C_T],Pituitary[15:79237293_C_T],Prostate[15:79237293_C_…
PRKCB	IBD,UC	Monocyte	LOC_1449	No	Adipose_Subcutaneous[16:23861007_CT_C],Adrenal_Gland[16:23861007_CT_C],Breast_Mammary_Tissue[16:23864590_T_C],Monocyte[16:23862213_A_T],Neutrophil[16:23862213_A_T],Thyroid[16:23864590_T_C]
PRKCB	IBD,UC	Neutrophil	LOC_1449	No	Adipose_Subcutaneous[16:23861007_CT_C],Adrenal_Gland[16:23861007_CT_C],Breast_Mammary_Tissue[16:23864590_T_C],Monocyte[16:23862213_A_T],Neutrophil[16:23862213_A_T],Thyroid[16:23864590_T_C]
APOBR	T1D	T-cell	LOC_1452	Yes	T-cell[16:28505660_G_C]
ATXN2L	IBD	Neutrophil	LOC_1452	Yes	Neutrophil[16:28828834_A_C]
EIF3C	IBD	Neutrophil	LOC_1452	No	Adipose_Subcutaneous[16:28915217_G_A],Adrenal_Gland[16:28850371_T_G],Artery_Aorta[16:28915217_G_A],Artery_Tibial[16:28837203_T_G],Brain_Nucleus_accumbens_basal_ganglia[16:28823097_A_G],Cells_EBV-transformed_lymphocytes[16:28837203_T_G],Cells_Transformed_fibroblasts[16:28915217_G_A],Esophagus_Mucosa[16:28915527_G_A],Esophagus_Muscularis[16:28837203_T_G],Heart_Atrial_Appendage[16:28837203_T_G],Hear…
EIF3C	IBD	T-cell	LOC_1452	No	Adipose_Subcutaneous[16:28915217_G_A],Adrenal_Gland[16:28850371_T_G],Artery_Aorta[16:28915217_G_A],Artery_Tibial[16:28837203_T_G],Brain_Nucleus_accumbens_basal_ganglia[16:28823097_A_G],Cells_EBV-transformed_lymphocytes[16:28837203_T_G],Cells_Transformed_fibroblasts[16:28915217_G_A],Esophagus_Mucosa[16:28915527_G_A],Esophagus_Muscularis[16:28837203_T_G],Heart_Atrial_Appendage[16:28837203_T_G],Hear…
EIF3CL	IBD	Neutrophil	LOC_1452	Yes	Neutrophil[16:28863965_A_T],T-cell[16:28863965_A_T]
EIF3CL	IBD	T-cell	LOC_1452	Yes	Neutrophil[16:28863965_A_T],T-cell[16:28863965_A_T]
IL27	AS,IBD	Monocyte	LOC_1452	No	Monocyte[16:28501781_TA_T],Neutrophil[16:28505660_G_C],Testis[16:28558289_T_A]
IL27	T1D	Neutrophil	LOC_1452	No	Monocyte[16:28501781_TA_T],Neutrophil[16:28505660_G_C],Testis[16:28558289_T_A]
RP11-1348G14.4	IBD	T-cell	LOC_1452	No	Adipose_Subcutaneous[16:28837515_T_C],Adipose_Visceral_Omentum[16:28837515_T_C],Adrenal_Gland[16:28828834_A_C],Artery_Aorta[16:28824685_T_C],Artery_Coronary[16:28842584_G_GGTTGT],Artery_Tibial[16:28889697_C_CT],Brain_Cerebellar_Hemisphere[16:28837906_A_G],Brain_Cerebellum[16:28508447_A_G],Brain_Hypothalamus[16:28497059_T_A],Brain_Nucleus_accumbens_basal_ganglia[16:28506872_A_G],Breast_Mammary_Tis…
SGF29	AS	T-cell	LOC_1452	Yes	T-cell[16:28618914_T_A]
SH2B1	IBD	Monocyte	LOC_1452	No	Adipose_Subcutaneous[16:28828834_A_C],Brain_Cerebellum[16:28837906_A_G],Cells_Transformed_fibroblasts[16:28867061_T_C],Esophagus_Mucosa[16:28825777_C_T],Heart_Left_Ventricle[16:28862887_TCTC_T],Monocyte[16:28864449_G_A],Stomach[16:28872598_T_C]
SULT1A1	IBD	T-cell	LOC_1452	Yes	T-cell[16:28867593_CA_C]
SULT1A2	AS	Neutrophil	LOC_1452	No	Adipose_Subcutaneous[16:28558289_T_A],Artery_Aorta[16:28543381_G_A],Artery_Coronary[16:28532188_T_G],Artery_Tibial[16:28526897_T_C],Brain_Amygdala[16:28606160_G_T],Brain_Anterior_cingulate_cortex_BA24[16:28590030_G_A],Brain_Caudate_basal_ganglia[16:28619132_T_C],Brain_Cortex[16:28619132_T_C],Brain_Frontal_Cortex_BA9[16:28590030_G_A],Brain_Hippocampus[16:28582941_C_A],Brain_Hypothalamus[16:2859003…
SULT1A2	AS,IBD	Monocyte	LOC_1452	No	Adipose_Subcutaneous[16:28558289_T_A],Artery_Aorta[16:28543381_G_A],Artery_Coronary[16:28532188_T_G],Artery_Tibial[16:28526897_T_C],Brain_Amygdala[16:28606160_G_T],Brain_Anterior_cingulate_cortex_BA24[16:28590030_G_A],Brain_Caudate_basal_ganglia[16:28619132_T_C],Brain_Cortex[16:28619132_T_C],Brain_Frontal_Cortex_BA9[16:28590030_G_A],Brain_Hippocampus[16:28582941_C_A],Brain_Hypothalamus[16:2859003…
TUFM	IBD	Monocyte	LOC_1452	No	Adipose_Subcutaneous[16:28857645_A_G],Artery_Aorta[16:28857645_A_G],Artery_Coronary[16:28499291_A_G],Artery_Tibial[16:28837515_T_C],Brain_Amygdala[16:28837515_T_C],Brain_Caudate_basal_ganglia[16:28823040_AT_A],Brain_Frontal_Cortex_BA9[16:28847246_T_C],Brain_Hippocampus[16:28847246_T_C],Brain_Nucleus_accumbens_basal_ganglia[16:28847246_T_C],Brain_Putamen_basal_ganglia[16:28837515_T_C],Breast_Mamma…
TUFM	IBD	Neutrophil	LOC_1452	No	Adipose_Subcutaneous[16:28857645_A_G],Artery_Aorta[16:28857645_A_G],Artery_Coronary[16:28499291_A_G],Artery_Tibial[16:28837515_T_C],Brain_Amygdala[16:28837515_T_C],Brain_Caudate_basal_ganglia[16:28823040_AT_A],Brain_Frontal_Cortex_BA9[16:28847246_T_C],Brain_Hippocampus[16:28847246_T_C],Brain_Nucleus_accumbens_basal_ganglia[16:28847246_T_C],Brain_Putamen_basal_ganglia[16:28837515_T_C],Breast_Mamma…
TUFM	IBD	T-cell	LOC_1452	No	Adipose_Subcutaneous[16:28857645_A_G],Artery_Aorta[16:28857645_A_G],Artery_Coronary[16:28499291_A_G],Artery_Tibial[16:28837515_T_C],Brain_Amygdala[16:28837515_T_C],Brain_Caudate_basal_ganglia[16:28823040_AT_A],Brain_Frontal_Cortex_BA9[16:28847246_T_C],Brain_Hippocampus[16:28847246_T_C],Brain_Nucleus_accumbens_basal_ganglia[16:28847246_T_C],Brain_Putamen_basal_ganglia[16:28837515_T_C],Breast_Mamma…
C16orf58	SLE	Monocyte	LOC_1453	Yes	Monocyte[16:31285929_TTA_T]
GDPD3	MS	T-cell	LOC_1453	Yes	T-cell[16:30103160_C_A]
ENSG00000262820	UC	Monocyte	LOC_1465	Yes	Monocyte[16:68560125_C_T],T-cell[16:68568128_C_T]
ENSG00000262820	UC	T-cell	LOC_1465	Yes	Monocyte[16:68560125_C_T],T-cell[16:68568128_C_T]
ZFP90	UC	Monocyte	LOC_1465	Yes	Monocyte[16:68559888_T_C],T-cell[16:68559888_T_C]
ZFP90	UC	T-cell	LOC_1465	Yes	Monocyte[16:68559888_T_C],T-cell[16:68559888_T_C]
KSR1	CD,IBD	Monocyte	LOC_1500	Yes	Monocyte[17:25856486_A_G]
RP11-720N19.2	CD,IBD	Monocyte	LOC_1500	Yes	Monocyte[17:25856486_A_G]
ENSG00000264198	PBC,T1D	T-cell	LOC_1506	Yes	T-cell[17:37983492_T_C]
IKZF3	PBC,T1D	T-cell	LOC_1506	Yes	T-cell[17:37983492_T_C]
ORMDL3	PBC,T1D	Monocyte	LOC_1506	No	Adipose_Subcutaneous[17:38072727_C_T],Artery_Aorta[17:37929816_T_C],Cells_EBV-transformed_lymphocytes[17:38029120_C_G],Cells_Transformed_fibroblasts[17:38082807_T_C],Esophagus_Mucosa[17:38066372_T_C],Esophagus_Muscularis[17:38080865_A_G],Lung[17:38070071_C_T],Monocyte[17:38072247_T_G],Nerve_Tibial[17:38082807_T_C],Skin_Not_Sun_Exposed_Suprapubic[17:38082807_T_C],Skin_Sun_Exposed_Lower_leg[17:3806…
CRHR1-IT1	PBC	Monocyte	LOC_1510	Yes	Monocyte[17:44255146_C_CT],T-cell[17:43668017_G_A]
CRHR1-IT1	PBC	T-cell	LOC_1510	Yes	Monocyte[17:44255146_C_CT],T-cell[17:43668017_G_A]
DND1P1	PBC	Monocyte	LOC_1510	No	Adipose_Subcutaneous[17:43970662_G_T],Adipose_Visceral_Omentum[17:44189373_C_T],Adrenal_Gland[17:43665343_T_G],Artery_Tibial[17:44368404_C_T],Brain_Amygdala[17:43757450_C_A],Brain_Anterior_cingulate_cortex_BA24[17:43757450_C_A],Brain_Caudate_basal_ganglia[17:44313224_A_G],Brain_Cerebellum[17:43668187_A_G],Brain_Hippocampus[17:43757450_C_A],Brain_Nucleus_accumbens_basal_ganglia[17:43757450_C_A],Br…
DND1P1	PBC	T-cell	LOC_1510	No	Adipose_Subcutaneous[17:43970662_G_T],Adipose_Visceral_Omentum[17:44189373_C_T],Adrenal_Gland[17:43665343_T_G],Artery_Tibial[17:44368404_C_T],Brain_Amygdala[17:43757450_C_A],Brain_Anterior_cingulate_cortex_BA24[17:43757450_C_A],Brain_Caudate_basal_ganglia[17:44313224_A_G],Brain_Cerebellum[17:43668187_A_G],Brain_Hippocampus[17:43757450_C_A],Brain_Nucleus_accumbens_basal_ganglia[17:43757450_C_A],Br…
ENSG00000265821	PBC	Neutrophil	LOC_1510	Yes	Neutrophil[17:44220863_AAAAT_A]
KANSL1-AS1	PBC	Monocyte	LOC_1510	No	Adipose_Subcutaneous[17:44787312_C_T],Adipose_Visceral_Omentum[17:44267164_C_T],Artery_Aorta[17:44368404_C_T],Artery_Tibial[17:44368404_C_T],Brain_Amygdala[17:44787312_C_T],Brain_Caudate_basal_ganglia[17:44787312_C_T],Brain_Frontal_Cortex_BA9[17:44787312_C_T],Brain_Hypothalamus[17:44787312_C_T],Brain_Substantia_nigra[17:43928614_T_G],Breast_Mammary_Tissue[17:44368404_C_T],Cells_EBV-transformed_ly…
KANSL1-AS1	PBC	Neutrophil	LOC_1510	No	Adipose_Subcutaneous[17:44787312_C_T],Adipose_Visceral_Omentum[17:44267164_C_T],Artery_Aorta[17:44368404_C_T],Artery_Tibial[17:44368404_C_T],Brain_Amygdala[17:44787312_C_T],Brain_Caudate_basal_ganglia[17:44787312_C_T],Brain_Frontal_Cortex_BA9[17:44787312_C_T],Brain_Hypothalamus[17:44787312_C_T],Brain_Substantia_nigra[17:43928614_T_G],Breast_Mammary_Tissue[17:44368404_C_T],Cells_EBV-transformed_ly…
LRRC37A	PBC	Monocyte	LOC_1510	Yes	Monocyte[17:44344988_C_G],T-cell[17:43684425_AT_A]
LRRC37A	PBC	T-cell	LOC_1510	Yes	Monocyte[17:44344988_C_G],T-cell[17:43684425_AT_A]
LRRC37A17P	PBC	Monocyte	LOC_1510	No	Brain_Cerebellum[17:44354103_A_G],Esophagus_Mucosa[17:44142427_A_G],Monocyte[17:44096486_C_T],Neutrophil[17:44267227_A_G],T-cell[17:44096486_C_T],Testis[17:44283139_C_A]
LRRC37A17P	PBC	Neutrophil	LOC_1510	No	Brain_Cerebellum[17:44354103_A_G],Esophagus_Mucosa[17:44142427_A_G],Monocyte[17:44096486_C_T],Neutrophil[17:44267227_A_G],T-cell[17:44096486_C_T],Testis[17:44283139_C_A]
LRRC37A17P	PBC	T-cell	LOC_1510	No	Brain_Cerebellum[17:44354103_A_G],Esophagus_Mucosa[17:44142427_A_G],Monocyte[17:44096486_C_T],Neutrophil[17:44267227_A_G],T-cell[17:44096486_C_T],Testis[17:44283139_C_A]
LRRC37A2	PBC	Monocyte	LOC_1510	No	Adipose_Subcutaneous[17:44368404_C_T],Adipose_Visceral_Omentum[17:43789413_CT_C],Adrenal_Gland[17:43779351_G_A],Artery_Aorta[17:44237068_A_T],Artery_Coronary[17:44355343_T_C],Artery_Tibial[17:44215823_A_G],Brain_Amygdala[17:43684209_C_G],Brain_Caudate_basal_ganglia[17:43767188_G_C],Brain_Cerebellar_Hemisphere[17:44355162_A_G],Brain_Cerebellum[17:44258914_A_G],Brain_Cortex[17:43759431_C_T],Brain_F…
LRRC37A2	PBC	T-cell	LOC_1510	No	Adipose_Subcutaneous[17:44368404_C_T],Adipose_Visceral_Omentum[17:43789413_CT_C],Adrenal_Gland[17:43779351_G_A],Artery_Aorta[17:44237068_A_T],Artery_Coronary[17:44355343_T_C],Artery_Tibial[17:44215823_A_G],Brain_Amygdala[17:43684209_C_G],Brain_Caudate_basal_ganglia[17:43767188_G_C],Brain_Cerebellar_Hemisphere[17:44355162_A_G],Brain_Cerebellum[17:44258914_A_G],Brain_Cortex[17:43759431_C_T],Brain_F…
LRRC37A4P	PBC	Monocyte	LOC_1510	No	Adipose_Subcutaneous[17:43910183_G_A],Adipose_Visceral_Omentum[17:44169406_G_A],Adrenal_Gland[17:44184819_CAAAGGT_C],Artery_Aorta[17:43715619_G_C],Artery_Coronary[17:44142566_C_T],Artery_Tibial[17:44182955_C_T],Brain_Amygdala[17:44132887_C_T],Brain_Anterior_cingulate_cortex_BA24[17:43804317_A_G],Brain_Caudate_basal_ganglia[17:44238424_G_A],Brain_Cerebellar_Hemisphere[17:44207415_G_GGTGGCAT],Brain…
LRRC37A4P	PBC	Neutrophil	LOC_1510	No	Adipose_Subcutaneous[17:43910183_G_A],Adipose_Visceral_Omentum[17:44169406_G_A],Adrenal_Gland[17:44184819_CAAAGGT_C],Artery_Aorta[17:43715619_G_C],Artery_Coronary[17:44142566_C_T],Artery_Tibial[17:44182955_C_T],Brain_Amygdala[17:44132887_C_T],Brain_Anterior_cingulate_cortex_BA24[17:43804317_A_G],Brain_Caudate_basal_ganglia[17:44238424_G_A],Brain_Cerebellar_Hemisphere[17:44207415_G_GGTGGCAT],Brain…
LRRC37A4P	PBC	T-cell	LOC_1510	No	Adipose_Subcutaneous[17:43910183_G_A],Adipose_Visceral_Omentum[17:44169406_G_A],Adrenal_Gland[17:44184819_CAAAGGT_C],Artery_Aorta[17:43715619_G_C],Artery_Coronary[17:44142566_C_T],Artery_Tibial[17:44182955_C_T],Brain_Amygdala[17:44132887_C_T],Brain_Anterior_cingulate_cortex_BA24[17:43804317_A_G],Brain_Caudate_basal_ganglia[17:44238424_G_A],Brain_Cerebellar_Hemisphere[17:44207415_G_GGTGGCAT],Brain…
NPEPPS	AS,MS	Neutrophil	LOC_1510	Yes	Neutrophil[17:45498386_T_TG]
RN7SL199P	PBC	Monocyte	LOC_1510	Yes	Monocyte[17:43776425_C_T],Neutrophil[17:44220863_AAAAT_A]
RN7SL199P	PBC	Neutrophil	LOC_1510	Yes	Monocyte[17:43776425_C_T],Neutrophil[17:44220863_AAAAT_A]
RN7SL656P	PBC	Monocyte	LOC_1510	Yes	Monocyte[17:43840006_T_G],Neutrophil[17:44220863_AAAAT_A]
RN7SL656P	PBC	Neutrophil	LOC_1510	Yes	Monocyte[17:43840006_T_G],Neutrophil[17:44220863_AAAAT_A]
RP11-798G7.4	PBC	Monocyte	LOC_1510	Yes	Monocyte[17:44235893_C_T],Neutrophil[17:43908151_C_T]
RP11-798G7.4	PBC	Neutrophil	LOC_1510	Yes	Monocyte[17:44235893_C_T],Neutrophil[17:43908151_C_T]
RP11-798G7.7	PBC	Monocyte	LOC_1510	Yes	Monocyte[17:43836953_A_C],Neutrophil[17:44069180_C_G]
RP11-798G7.7	PBC	Neutrophil	LOC_1510	Yes	Monocyte[17:43836953_A_C],Neutrophil[17:44069180_C_G]
RP11-995C19.2	PBC	Monocyte	LOC_1510	Yes	Monocyte[17:44235893_C_T],Neutrophil[17:43690637_T_C]
RP11-995C19.2	PBC	Neutrophil	LOC_1510	Yes	Monocyte[17:44235893_C_T],Neutrophil[17:43690637_T_C]
TUBD1	CD,IBD,MS	Neutrophil	LOC_1518	No	Artery_Tibial[17:57955071_A_G],Neutrophil[17:57968729_ATCCACC_A]
RP11-334C17.5	PSO	Monocyte	LOC_1528	No	Monocyte[17:78175483_T_C],Small_Intestine_Terminal_Ileum[17:78175483_T_C]
DOK6	IBD,T1D	T-cell	LOC_1570	No	Small_Intestine_Terminal_Ileum[18:67524383_C_T],T-cell[18:67536617_T_C]
TNFSF14	MS	Monocyte	LOC_1584	Yes	Monocyte[19:6668972_C_T]
TYK2	PBC,SLE	Neutrophil	LOC_1587	No	Adrenal_Gland[19:10462513_C_T],Artery_Tibial[19:10462513_C_T],Neutrophil[19:10459969_G_A],Skin_Sun_Exposed_Lower_leg[19:10459969_G_A]
ZGLP1	IBD,UC	Monocyte	LOC_1587	No	Brain_Cerebellum[19:10420982_G_C],Monocyte[19:10469975_A_C],Nerve_Tibial[19:10420982_G_C],Neutrophil[19:10416444_G_A],Thyroid[19:10420982_G_C]
ZGLP1	IBD,UC	Neutrophil	LOC_1587	No	Brain_Cerebellum[19:10420982_G_C],Monocyte[19:10469975_A_C],Nerve_Tibial[19:10420982_G_C],Neutrophil[19:10416444_G_A],Thyroid[19:10420982_G_C]
CALM3	UC	T-cell	LOC_1610	Yes	T-cell[19:47122671_G_A]
PPP5C	CD,IBD	Neutrophil	LOC_1610	Yes	Neutrophil[19:46878629_G_A],T-cell[19:46878629_G_A]
PPP5C	CD,IBD	T-cell	LOC_1610	Yes	Neutrophil[19:46878629_G_A],T-cell[19:46878629_G_A]
PTGIR	UC	T-cell	LOC_1610	Yes	T-cell[19:47119910_T_G]
COMMD7	IBD	Monocyte	LOC_1636	Yes	Monocyte[20:31352585_A_G],Neutrophil[20:31353564_C_T]
COMMD7	IBD	Neutrophil	LOC_1636	Yes	Monocyte[20:31352585_A_G],Neutrophil[20:31353564_C_T]
DNMT3B	IBD	Monocyte	LOC_1636	Yes	Monocyte[20:31355998_AT_A],T-cell[20:31358356_G_A]
DNMT3B	IBD	T-cell	LOC_1636	Yes	Monocyte[20:31355998_AT_A],T-cell[20:31358356_G_A]
GNAS	CD,IBD	T-cell	LOC_1651	Yes	T-cell[20:57824309_A_G]
ARFRP1	CD	Neutrophil	LOC_1655	Yes	Neutrophil[20:62339059_C_G]
SLC2A4RG	CD	T-cell	LOC_1655	Yes	T-cell[20:62363694_TGAG_T]
ETS2	AS,CD,IBD,UC	Monocyte	LOC_1673	No	Monocyte[21:40464760_CCTGTAATCCCA_C],Spleen[21:40463283_G_A]
UBASH3A	CEL,RA	T-cell	LOC_1676	No	Adipose_Visceral_Omentum[21:43855067_A_C],Colon_Transverse[21:43855067_A_C],Esophagus_Mucosa[21:43855067_A_C],Esophagus_Muscularis[21:43855067_A_C],Lung[21:43855067_A_C],Nerve_Tibial[21:43855067_A_C],Prostate[21:43855067_A_C],Small_Intestine_Terminal_Ileum[21:43855067_A_C],Spleen[21:43855067_A_C],Stomach[21:43855067_A_C],T-cell[21:43855067_A_C],Thyroid[21:43855067_A_C]
AP001056.1	AS,CD,IBD,UC	Monocyte	LOC_1677	No	Monocyte[21:45611686_G_T],Skin_Not_Sun_Exposed_Suprapubic[21:45631770_A_G]
UBE2L3	CD,CEL,IBD,SLE	Neutrophil	LOC_1683	No	Artery_Tibial[22:21971041_C_T],Esophagus_Mucosa[22:21984379_G_A],Esophagus_Muscularis[22:21982249_T_C],Muscle_Skeletal[22:21971041_C_T],Nerve_Tibial[22:21976934_T_C],Neutrophil[22:21983260_A_G],Skin_Sun_Exposed_Lower_leg[22:21957992_T_C],Spleen[22:21976934_T_C],Testis[22:21982249_T_C],Thyroid[22:21958304_A_G]
LIF	CD,IBD	Monocyte	LOC_1689	No	Monocyte[22:30592487_C_G],Muscle_Skeletal[22:30269907_T_A]
C1QTNF6	T1D	Neutrophil	LOC_1694	Yes	Neutrophil[22:37586672_A_C]
MEI1	CD	Neutrophil	LOC_1696	No	Adipose_Subcutaneous[22:42080188_T_C],Adrenal_Gland[22:41997585_AAAG_A],Artery_Aorta[22:42109844_G_T],Artery_Coronary[22:42076381_C_A],Brain_Cortex[22:42063961_A_G],Brain_Frontal_Cortex_BA9[22:42028125_A_G],Cells_EBV-transformed_lymphocytes[22:41997585_AAAG_A],Cells_Transformed_fibroblasts[22:42109844_G_T],Colon_Sigmoid[22:42123737_A_G],Colon_Transverse[22:42139054_G_A],Esophagus_Gastroesophageal…
MEI1	CD	T-cell	LOC_1696	No	Adipose_Subcutaneous[22:42080188_T_C],Adrenal_Gland[22:41997585_AAAG_A],Artery_Aorta[22:42109844_G_T],Artery_Coronary[22:42076381_C_A],Brain_Cortex[22:42063961_A_G],Brain_Frontal_Cortex_BA9[22:42028125_A_G],Cells_EBV-transformed_lymphocytes[22:41997585_AAAG_A],Cells_Transformed_fibroblasts[22:42109844_G_T],Colon_Sigmoid[22:42123737_A_G],Colon_Transverse[22:42139054_G_A],Esophagus_Gastroesophageal…
POLR3H	CD	T-cell	LOC_1696	No	Brain_Caudate_basal_ganglia[22:41750219_A_G],Brain_Cerebellar_Hemisphere[22:41940371_T_G],Brain_Cerebellum[22:41940371_T_G],Brain_Cortex[22:41945357_C_A],Brain_Frontal_Cortex_BA9[22:41940371_T_G],Brain_Hippocampus[22:41913844_A_G],Brain_Hypothalamus[22:41940371_T_G],Cells_EBV-transformed_lymphocytes[22:41941749_T_C],T-cell[22:41867105_T_TTGTC],Testis[22:41946519_C_A]
TEF	CD	Monocyte	LOC_1696	Yes	Monocyte[22:41774153_AAGCTTCCTT_A],T-cell[22:41774153_AAGCTTCCTT_A]
TEF	CD	T-cell	LOC_1696	Yes	Monocyte[22:41774153_AAGCTTCCTT_A],T-cell[22:41774153_AAGCTTCCTT_A]
PIM3	UC	Monocyte	LOC_1703	No	Brain_Cerebellar_Hemisphere[22:50356302_C_T],Brain_Cerebellum[22:50418996_G_A],Cells_Transformed_fibroblasts[22:50354255_G_A],Monocyte[22:50419266_C_T],Neutrophil[22:50414983_C_T]
PIM3	UC	Neutrophil	LOC_1703	No	Brain_Cerebellar_Hemisphere[22:50356302_C_T],Brain_Cerebellum[22:50418996_G_A],Cells_Transformed_fibroblasts[22:50354255_G_A],Monocyte[22:50419266_C_T],Neutrophil[22:50414983_C_T]

### Sheet: Legends
eQTL Gene	eQTL Gene name
Disease	Disease short name for which eQTL and disease signal colocalised (PP3 ≥ 0.98)
BP cell type	eQTL cell types n Blueprint data (Monocyte, Neutrophil, T-cell)
Disease_LOC_ID (Pickrell)	Locus ID (Independent LD block; derived from Berisa T and Pickrell JK, 2016 [PMID: 26395773])
BP specific	Yes = eQTL observed specifically in Blueprint data No = eQTL observed in other GTEx cells/tissues along with Blueprint cell types
Cell/tissue type [variant]	Name of the cells/tissues from GTEx and Blueprint along with respective lead variant.
