## Supplementary Table 7 for "Genetic associations at regulatory phenotypes improve fine-mapping of causal variants for twelve immune-mediated diseases"

### Sheet: IBD fine-mapping comparison
Supplementary Table 7. QTL fine-mapping comparison with publicly available GWAS-based IBD fine-mapped loci.
Huang et al. (PMID: 28658209)		QTL details
HD/Locus identifier	Reported credible set (IBD)	Disease_LOC_ID (Pickrell)	QTL type	Disease	Credible set (QTL)
1	71	LOC_2	mQTL	UC	9
2	48	LOC_6	mQTL	IBD	1
17	32	LOC_86	hQTL(H3K4me1)	CD	33
21	36	LOC_101	mQTL	IBD	22
28	7	LOC_160	mQTL	CD	39
30	16	LOC_174	mQTL	CD	5
35	16	LOC_193	mQTL	IBD	13
42	31	LOC_268	psiQTL	CD	16
43	35	LOC_270	eQTL	CD	41
66	59	LOC_605	eQTL	IBD	62
71	64	LOC_625	mQTL	CD	10
76	33	LOC_692	hQTL(H3K4me1)	IBD	21
79	32	LOC_715	hQTL(H3K4me1)	CD	25
82	23	LOC_734	mQTL	CD	6
85	32	LOC_766	mQTL	CD	15
92	10	LOC_821	eQTL	UC	3
98	10	LOC_925	hQTL(H3K27ac)	CD	8
114	32	LOC_1061	mQTL	IBD	9
120	8	LOC_1129	mQTL	IBD	6
121	6	LOC_1137	mQTL	IBD	2
145	19	LOC_1392	hQTL(H3K27ac)	CD	15
150	89	LOC_1452	eQTL	IBD	2
151	6	LOC_1453	mQTL	UC	4
157	7	LOC_1500	eQTL	CD	2
158	21	LOC_1503	mQTL	CD	25
159	32	LOC_1506	mQTL	IBD	43
169	15	LOC_1611	mQTL	CD	23
173	10	LOC_1645	mQTL	CD	16
177	10	LOC_1673	hQTL(H3K4me1)	IBD	10
179	20	LOC_1677	hQTL(H3K27ac)	IBD	17
180	70	LOC_1683	hQTL(H3K27ac)	IBD	74
181	86	LOC_1689	mQTL	IBD	1
