## Supplementary Table 9 for "Genetic associations at regulatory phenotypes improve fine-mapping of causal variants for twelve immune-mediated diseases"

### Sheet: CS INDEL with high PP
Supplementary Table 9. High confidence INDELs in the fine-mapping credible sets
Disease_LOC_ID (Pickrell)	Study	Cell type	QTL	Disease short name	QTL feature	eQTL gene	mQTL gene	Gene (reported)	Gene (mapped)	INDEL: Chr:Pos	Ref/Alt	Posterior probability	Tested in respective IMD study
LOC_2	Inflammatory_bowel_disease_UC_Liu_2015_NatGen_GWAS_Immunochip	Monocyte	mQTL	UC	cg17806162	-	NR	NR/NR	LOC100996583/LOC100996583	1:2470681	G/GGCA	0.199133	Not_Tested
LOC_2	Inflammatory_bowel_disease_UC_Liu_2015_NatGen_GWAS_Immunochip	Monocyte	mQTL	UC	cg17806162	-	NR	NR/NR	LOC100996583/LOC100996583	1:2470671	G/GCC	0.119978	Not_Tested
LOC_6	Ulcerative_cholitis_Anderson_2011_NatGen_GWAS	Neutrophil	mQTL	UC	cg00042356	-	PARK7;PARK7	PARK7, TNFRSF9, ERFFI1, UTS2	PARK7	1:8021910	GGTGCTGGACGGTGTCCCT/G	0.979477	Not_Tested
LOC_6	Inflammatory_bowel_disease_CD_Liu_2015_NatGen_GWAS_Immunochip	Neutrophil	mQTL	CD	cg00042356	-	PARK7;PARK7	NR	PARK7	1:8021910	GGTGCTGGACGGTGTCCCT/G	0.979477	Not_Tested
LOC_6	Inflammatory_bowel_disease_Liu_2015_NatGen_GWAS_Immunochip	Neutrophil	mQTL	IBD	cg00042356	-	PARK7;PARK7	NR	AL034417.2	1:8021910	GGTGCTGGACGGTGTCCCT/G	0.979477	Not_Tested
LOC_78	Inflammatory_bowel_disease_CD_Liu_2015_NatGen_GWAS_Immunochip	Neutrophil	mQTL	CD	cg11216632	-	ARHGEF2;ARHGEF2;ARHGEF2	NR	RIT1	1:155856347	CT/C	0.125705	Not_Tested
LOC_103	Type_1_diabetes_Onengut-Gumuscu_2015_NatGen_Immunochip_meta	Neutrophil	mQTL	T1D	cg24550456	-	GPR25	IL10	CAMSAP2	1:200796804	T/TATATTATTTTTCTAAATA	0.124705	Not_Tested
LOC_243	Inflammatory_bowel_disease_DeLange_2017_NatGen_GWAS_meta	Monocyte	eQTL	IBD	ENSG00000115232.9	ITGA4	-	ITGA4	AC020595.1 - ITGA4	2:182324042	G/GT	0.49449	Not_Tested
LOC_243	Inflammatory_bowel_disease_CD_DeLange_2017_NatGen_GWAS_meta	Monocyte	eQTL	CD	ENSG00000115232.9	ITGA4	-	ITGA4	AC020595.1 - ITGA4	2:182324042	G/GT	0.49449	Not_Tested
LOC_297	Multiple_sclerosis_IMSGC-Sawcer_2011_Nature_GWAS	Neutrophil	mQTL	MS	cg15042866	-	NR	EOMES	EOMES - LINC01980	3:27797023	A/AT	0.15944	Not_Tested
LOC_468	Inflammatory_bowel_disease_UC_Liu_2015_NatGen_GWAS_Immunochip	Monocyte	hQTL(H3K4me1)	UC	4:106210240:106221348	-	-	intergenic	TET2	4:106073735	TTTTC/T	0.114599	Not_Tested
LOC_821	Inflammatory_bowel_disease_UC_Liu_2015_NatGen_GWAS_Immunochip	Neutrophil	eQTL	UC	ENSG00000128604.14	IRF5	-	NR	AC025594.1 - IRF5	7:128577914	C/CGCGGG	0.270436	Not_Tested
LOC_821	Primary_biliary_cirrhosis_Liu_2012_NatGen_Immunochip	Monocyte	mQTL	PBC	cg13914531	-	IRF5;IRF5;IRF5;IRF5;IRF5;IRF5;IRF5	TNPO3, IRF5	IRF5	7:128577914	C/CGCGGG	0.141295	Not_Tested
LOC_821	Systemic_lupus_erythematosus_Bentham_2015_NatGen_GWAS	Monocyte	mQTL	SLE	cg13914531	-	IRF5;IRF5;IRF5;IRF5;IRF5;IRF5;IRF5	IRF5	AC025594.1 - IRF5	7:128577914	C/CGCGGG	0.141295	Not_Tested
LOC_985	Multiple_sclerosis_IMSGC-Patsopoulos_2017_BioRxiv_GWAS_meta	Neutrophil	mQTL	MS	cg13513229	-	TRIM14;TRIM14;TRIM14;TRIM14	TRIM14	TRIM14	9:100867290	CA/C	0.128999	Not_Tested
LOC_1048	Inflammatory_bowel_disease_Liu_2015_NatGen_GWAS_Immunochip	Neutrophil	hQTL(H3K27ac)	IBD	10:60040421:60044483	-	-	NR	IPMK	10:59938239	A/AAACTACCATAGTC	0.367258	Not_Tested
LOC_1048	Inflammatory_bowel_disease_CD_Liu_2015_NatGen_GWAS_Immunochip	Neutrophil	hQTL(H3K27ac)	CD	10:60040421:60044483	-	-	NR	AC026884.1 - IPMK	10:59938239	A/AAACTACCATAGTC	0.367258	Not_Tested
LOC_1131	Inflammatory_bowel_disease_Liu_2015_NatGen_GWAS_Immunochip	Monocyte	mQTL	IBD	cg02551234	-	PLCB3	NR	RPS6KA4 - AP003774.3	11:64150060	CTTCT/C	0.16261	Not_Tested
LOC_1137	Inflammatory_bowel_disease_UC_Liu_2015_NatGen_GWAS_Immunochip	Neutrophil	mQTL	UC	cg17647271	-	NR	NR	EMSY - AP001189.2	11:76299844	CCCAGTAT/C	0.892189	Not_Tested
LOC_1175	Celiac_disease_Dubois_2010_NatGen_GWAS	Neutrophil	mQTL	CEL	cg11760500	-	ETS1;ETS1;ETS1	ETS1	ETS1	11:128389760	GA/G	0.154835	Not_Tested
LOC_1246	Ankylosing_spondylitis_IGAS-Cortes_2013_NatGen_Immunochip	T-cell	mQTL	AS	cg26359133	-	SH2B3	SH2B3	SH2B3	12:111919310	C/CA	0.342075	Not_Tested
LOC_1440	Celiac_disease_Trynka_2011_NatGen_Immunochip	T-cell	mQTL	CEL	cg10466548	-	NR	CIITA	AC133065.1, CIITA	16:10963949	A/AG	0.176789	Not_Tested
LOC_1479	Systemic_lupus_erythematosus_Bentham_2015_NatGen_GWAS	T-cell	mQTL	SLE	cg03848483	-	NR	IRF8/IRF8	IRF8 - LOC107984811/LOC107984811	16:85969640	CG/C	0.168674	Not_Tested
LOC_1508	Multiple_sclerosis_IMSGC-Patsopoulos_2017_BioRxiv_GWAS_meta	T-cell	mQTL	MS	cg16357568	-	NR	STAT3	STAT3	17:40535384	C/CT	0.600829	Not_Tested
LOC_1510	Primary_biliary_cirrhosis_Liu_2012_NatGen_Immunochip	T-cell	eQTL	PBC	ENSG00000264070.1	DND1P1-001	-	CRHR1, MAPT	MAPT, MAPT, MAPT	17:44242606	C/CTTAT	0.372046	Not_Tested
LOC_1539	Inflammatory_bowel_disease_Liu_2015_NatGen_GWAS_Immunochip	Monocyte	mQTL	IBD	cg23598886	-	NR	NR/NR	LOC100996324 - PTPN2/PTPN2	18:12775050	GCCCAGGATGC/G	0.110094	Not_Tested
LOC_1539	Type_1_diabetes_Onengut-Gumuscu_2015_NatGen_Immunochip_Case_control	Monocyte	mQTL	T1D	cg23598886	-	NR	PTPN2	PTPN2	18:12775050	GCCCAGGATGC/G	0.110094	Not_Tested
LOC_1539	Inflammatory_bowel_disease_UC_Liu_2015_NatGen_GWAS_Immunochip	Monocyte	mQTL	UC	cg23598886	-	NR	NR	PTPN2	18:12775050	GCCCAGGATGC/G	0.110094	Not_Tested
LOC_1578	Inflammatory_bowel_disease_CD_Liu_2015_NatGen_GWAS_Immunochip	Monocyte	mQTL	CD	cg05753993	-	NFATC1;NFATC1;NFATC1;NFATC1;NFATC1	NFATC1, TST	NFATC1, AC018445.5	18:77199417	G/GA	0.886084	Not_Tested
LOC_1578	Inflammatory_bowel_disease_Liu_2015_NatGen_GWAS_Immunochip	Monocyte	mQTL	IBD	cg05753993	-	NFATC1;NFATC1;NFATC1;NFATC1;NFATC1	NFATC1, TST	NFATC1, AC018445.5	18:77199417	G/GA	0.886084	Not_Tested
LOC_1649	Multiple_sclerosis_IMSGC-Sawcer_2011_Nature_GWAS	Monocyte	mQTL	MS	cg02673418	-	CYP24A1;CYP24A1	CYP24A1	CYP24A1 - PFDN4	20:52793979	G/GA	0.256047	Not_Tested
LOC_1669	Inflammatory_bowel_disease_CD_Liu_2015_NatGen_GWAS_Immunochip	T-cell	mQTL	CD	cg27469991	-	IFNGR2	NR	IFNGR2	21:34777409	GAAA/G	0.307223	Not_Tested
LOC_1669	Inflammatory_bowel_disease_Liu_2015_NatGen_GWAS_Immunochip	T-cell	mQTL	IBD	cg27469991	-	IFNGR2	NR	IFNGR2	21:34777409	GAAA/G	0.307223	Not_Tested
LOC_1677	Ulcerative_cholitis_Anderson_2011_NatGen_GWAS	Monocyte	hQTL(H3K27ac)	UC	21:45610239:45618649	-	-	ICOSLG	GATD3A	21:45613003	CAAAA/C	0.356698	Not_Tested
LOC_1677	Inflammatory_bowel_disease_CD_Liu_2015_NatGen_GWAS_Immunochip	Monocyte	hQTL(H3K27ac)	CD	21:45610239:45618649	-	-	NR	GATD3A	21:45613003	CAAAA/C	0.356698	Not_Tested
LOC_1677	Inflammatory_bowel_disease_Liu_2015_NatGen_GWAS_Immunochip	Monocyte	hQTL(H3K27ac)	IBD	21:45610239:45618649	-	-	NR	GATD3A	21:45613003	CAAAA/C	0.356698	Not_Tested
LOC_1677	Ankylosing_spondylitis_IGAS-Cortes_2013_NatGen_Immunochip	Monocyte	hQTL(H3K27ac)	AS	21:45610239:45618649	-	-	ICOSLG	GATD3A	21:45613003	CAAAA/C	0.356698	Not_Tested

### Sheet: Legends
	Disease_LOC_ID (Pickrell)	Locus ID (Independent LD block; derived from Berisa T and Pickrell JK, 2016 [PMID: 26395773])
Locus infomration	Study	IMD data; for which QTL and disease signal colocalised (PP3 ≥ 0.98)
	Cell type	Cell type (Monocyte, Neutrophil, and T-cell)
	QTL	QTL type (eQTL, hQTL(H3K27ac), hQTL(H3K4me1), mQTL, and psiQTL
	Disease short name	Disease short name
	QTL feature	QTL features (Gene, histone peaks, methylation probe, and PSI id)
Gene information	eQTL gene	Gene name (eQTL)
	mQTL gene	Gene name (mQTL)
	Gene (reported)	Gene name (GWAS catalog)
	Gene (mapped)	Gene name (GWAS catalog)
INDEL information	INDEL: Chr:Pos	INDEL chromosome and position
	Ref/Alt	Referece and alternative allele
	Posterior probability	Fine-mapped posteriior probability of the INDEL
	Tested in respective IMD study	Whether the INDEL was tested in respective IMD study
