## Supplementary Table 10 for "Genetic associations at regulatory phenotypes improve fine-mapping of causal variants for twelve immune-mediated diseases"

### Sheet: QTL data
Supplementary Table 10. Total number of QTLs and the proportion of SNPs and INDELs for each regulatory phenotypes.
Cell type	Phenotype	Variant type	Count	Percentage	Total
Monocytes	eQTL	SNP	5921	84.5857	7000
Monocytes	eQTL	Indel	1079	15.4143
Monocytes	hQTL (H3K27ac)	SNP	7620	86.2576	8834
Monocytes	hQTL (H3K27ac)	Indel	1214	13.7424
Monocytes	hQTL (H3K4me1)	SNP	14556	87.3028	16673
Monocytes	hQTL (H3K4me1)	Indel	2117	12.6972
Monocytes	mQTL	SNP	51015	88.0966	57908
Monocytes	mQTL	Indel	6893	11.9034
Monocytes	psiQTL	SNP	1488	87.3752	1703
Monocytes	psiQTL	Indel	215	12.6248
Neutrophils	eQTL	SNP	5264	84.5622	6225
Neutrophils	eQTL	Indel	961	15.4378
Neutrophils	hQTL (H3K27ac)	SNP	6473	85.9058	7535
Neutrophils	hQTL (H3K27ac)	Indel	1062	14.0942
Neutrophils	hQTL (H3K4me1)	SNP	10095	86.4372	11679
Neutrophils	hQTL (H3K4me1)	Indel	1584	13.5628
Neutrophils	mQTL	SNP	52162	88.4386	58981
Neutrophils	mQTL	Indel	6819	11.5614
Neutrophils	psiQTL	SNP	1261	85.6076	1473
Neutrophils	psiQTL	Indel	212	14.3924
T-cells	eQTL	SNP	5186	83.6587	6199
T-cells	eQTL	Indel	1013	16.3413
T-cells	hQTL (H3K27ac)	SNP	5174	86.1472	6006
T-cells	hQTL (H3K27ac)	Indel	832	13.8528
T-cells	hQTL (H3K4me1)	SNP	3675	85.1088	4318
T-cells	hQTL (H3K4me1)	Indel	643	14.8912
T-cells	mQTL	SNP	40583	88.0994	46065
T-cells	mQTL	Indel	5482	11.9006
T-cells	psiQTL	SNP	1742	83.5492	2085
T-cells	psiQTL	Indel	343	16.4508
